# *Bifidobacterium castoris* strains isolated from wild mice show evidence of frequent host switching and diverse carbohydrate metabolism potential

**DOI:** 10.1101/2021.06.03.446870

**Authors:** Magdalena Kujawska, Aura Raulo, Laima Baltrūnaitė, Sarah CL Knowles, Lindsay J Hall

## Abstract

Members of the gut microbiota genus *Bifidobacterium* are widely distributed human and animal symbionts believed to exert beneficial effects on their hosts. However, in-depth genomic analyses of animal-associated species and strains are somewhat lacking, particularly in wild animal populations. Here, to examine patterns of host specificity and carbohydrate metabolism capacity, we sequenced whole genomes of *Bifidobacterium* isolated from wild-caught small mammals from two European countries (UK and Lithuania). Members of *B. castoris, B. animalis* and *B. pseudolongum* were detected in wild mice (*Apodemus sylvaticus, A. agrarius* and *A. flavicollis*), but not voles or shrews. *B. castoris* constituted the most commonly recovered *Bifidobacterium* (78% of all isolates), with the majority of strains only detected in a single population, although populations frequently harboured multiple co-circulating strains. Phylogenetic analysis revealed that the mouse-associated *B. castoris* clades were not specific to a particular location or host species, and their distribution across the host phylogeny was consistent with regular host shifts rather than host-microbe codiversification. Functional analysis suggested that mouse-derived *B. castoris* strains encoded an extensive arsenal of carbohydrate-active enzymes, including putative novel glycosyl hydrolases such as chitosanases that may act on chitin-derived substrates such as mushrooms or insects, along with genes encoding putative exopolysaccharides, some of which may have been acquired via horizontal gene transfer. Overall, these results provide a rare genome-level analysis of host specificity and genomic capacity among important gut symbionts of wild animals, and reveal that *Bifidobacterium* has a labile relationship with its host over evolutionary time scale.
