## Supplementary Table 1 for "*Bifidobacterium castoris* strains isolated from wild mice show evidence of frequent host switching and diverse carbohydrate metabolism potential"

### Sheet: Animal_host_metadata
Supplementary Table S1. Animal host metadata, details on animal hosts positive for Bifidobacterium, genomic data on the isolates in this study, publicly available genomes used in this study (separate tabs).
Geographical location	Host ID	Capture date	Grid	Trap_num	Species abbreviation		Host species
UK - Silwood Park	AF018	2015-12-01		300	AF		Apodemus flavicollis
UK - Silwood Park	M916	2015-11-18		215	AF		Apodemus flavicollis
UK - Silwood Park	AF017	2015-12-01		72	AF		Apodemus flavicollis
UK - Silwood Park	AF009	2015-11-18		257	AF		Apodemus flavicollis
UK - Silwood Park	AF014	2015-12-01		273	AF		Apodemus flavicollis
UK - Silwood Park	M929	2015-12-01		49	AS		Apodemus sylvaticus
UK - Silwood Park	M949	2015-11-18		15	AS		Apodemus sylvaticus
UK - Silwood Park	M946	2015-11-18		71	AS		Apodemus sylvaticus
UK - Silwood Park	M931	2015-11-18		283	AS		Apodemus sylvaticus
UK - Silwood Park	M916	2015-07-14		241	AS		Apodemus sylvaticus
UK - Silwood Park	M953	2015-12-01		284	AS		Apodemus sylvaticus
UK - Silwood Park	M937	2015-12-01		9	AS		Apodemus sylvaticus
UK - Silwood Park	M945	2015-12-01		303	AS		Apodemus sylvaticus
UK - Silwood Park	M944	2015-12-01		233	AS		Apodemus sylvaticus
UK - Wytham Woods	X0418EBBF22	23/08/2017	D4	94	AS		Apodemus sylvaticus
UK - Wytham Woods	X0418EBA709	23/08/2017	D8	622	AS	B	Apodemus sylvaticus
UK - Wytham Woods	X0419183314	23/08/2017	D5	23	AS	B	Apodemus sylvaticus
UK - Wytham Woods	X0418EBD25E	23/08/2017	A3	6	AS		Apodemus sylvaticus
UK - Wytham Woods	X041917F78C	23/08/2017	E3	614	AS	B	Apodemus sylvaticus
UK - Wytham Woods	??	23/08/2017	G7	630	AF	B	Apodemus flavicollis
UK - Wytham Woods	X0418EB834B	23/08/2017	H5	231	AS		Apodemus sylvaticus
UK - Wytham Woods	X0418EB7EEC	23/08/2017	F0	60	AS		Apodemus sylvaticus
UK - Wytham Woods	X041917E15A	23/08/2017	A5	224	AF		Apodemus flavicollis
UK - Wytham Woods	X0418EBACB8	23/08/2017	C9	46	AF		Apodemus flavicollis
UK - Wytham Woods	X0418EB90AB	23/08/2017	I9	42	AS		Apodemus sylvaticus
UK - Wytham Woods	X0418EBBF1E	23/08/2017	G0	628	AS	B	Apodemus sylvaticus
UK - Wytham Woods	X0418EBB77E	23/08/2017	E8	93	AS	B	Apodemus sylvaticus
UK - Wytham Woods	X0418EBC464	23/08/2017	A7	638	AS		Apodemus sylvaticus
UK - Wytham Woods	X041917E15A	2017-06-09	A7	204	AF	B	Apodemus flavicollis
UK - Wytham Woods	X0418EBD261	2017-04-10	F1	67	AS		Apodemus sylvaticus
UK - Wytham Woods	X0419182211	2017-04-10	LI	627	AF		Apodemus flavicollis
UK - Wytham Woods	X041917ECAA	2017-04-10	K4	7	AS		Apodemus sylvaticus
UK - Wytham Woods	X0418EBA709	20/09/2017	F9	100	AS		Apodemus sylvaticus
UK - Wytham Woods	X0418EB9D99	20/09/2017	A8	240	AF		Apodemus flavicollis
UK - Wytham Woods	X0418EBC464	20/09/2017	A7	623	AS		Apodemus sylvaticus
UK - Wytham Woods	X0418EBC072	20/09/2017	JI	67	AS		Apodemus sylvaticus
UK - Wytham Woods	X041917E15A	20/09/2017	A4	77	AF		Apodemus flavicollis
UK - Wytham Woods	X0418EBBF1E	20/09/2017	G4	53	AS		Apodemus sylvaticus
UK - Wytham Woods	X0418EBC50A	2017-06-09	B9	216	AS		Apodemus sylvaticus
UK - Wytham Woods	X0418EBCEB8	2017-06-09	J9	612	AS	B	Apodemus sylvaticus
UK - Wytham Woods	X0418EBBF1E	2017-06-09	J5	632	AS		Apodemus sylvaticus
UK - Wytham Woods	X0418EBC464	2017-06-09	A6	60	AS	B	Apodemus sylvaticus
UK - Wytham Woods	X0418EB834B	2017-06-09	G9	252	AS		Apodemus sylvaticus
UK - Wytham Woods	X0419183314	2017-06-09	D6	93	AS	B	Apodemus sylvaticus
UK - Wytham Woods	X0418EB88B9	2017-06-09	D0	282	AF	B	Apodemus flavicollis
UK - Wytham Woods	X0418EB9D99	2017-06-09	A0	217	AF		Apodemus flavicollis
UK - Wytham Woods	X0418EBB8EC	2017-06-09	I8	601	AF	B	Apodemus flavicollis
UK - Wytham Woods	X0418EB9D99	14/10/2017	X8	1	AS		Apodemus sylvaticus
UK - Wytham Woods	X0418EBB279	14/10/2017	D16	401	AS		Apodemus sylvaticus
UK - Wytham Woods	X0418EB9FC7	14/10/2017	K14	64	AS		Apodemus sylvaticus
UK - Wytham Woods	AS176	14/10/2017	D14	53	AS		Apodemus sylvaticus
UK - Wytham Woods	X0418EBC072	14/10/2017	K4	255	AS		Apodemus sylvaticus
UK - Wytham Woods	??	18/10/2017	F16	93	AS		Apodemus sylvaticus
UK - Wytham Woods	X0418EB88B9	18/10/2017	A3	612	AS		Apodemus sylvaticus
UK - Wytham Woods	X0418EB80D2	18/10/2017	C5	246	AS	B	Apodemus sylvaticus
UK - Wytham Woods	X0418EBD385	18/10/2017	Y15	630	AS	B	Apodemus sylvaticus
UK - Wytham Woods	X0419182B7C	18/10/2017	G13	100	AS		Apodemus sylvaticus
UK - Wytham Woods	X0418EBC50A	18/10/2017	I1	101	AS	B	Apodemus sylvaticus
UK - Wytham Woods	AS140			619	AS		Apodemus sylvaticus
UK - Wytham Woods	X0419181411	2017-01-11	G14	224	AS		Apodemus sylvaticus
UK - Wytham Woods	X0418EBD385	2017-01-11	Y14	445	AS		Apodemus sylvaticus
UK - Wytham Woods	AS143	2017-01-11	G8	422	AS		Apodemus sylvaticus
UK - Wytham Woods	X0418EB80D2	2017-01-11	B5	222	AS		Apodemus sylvaticus
UK - Wytham Woods	X0419183613	15/11/2017	A9	523	AS		Apodemus sylvaticus
UK - Wytham Woods	X041918356B	15/11/2017	Y15	520	AS		Apodemus sylvaticus
UK - Wytham Woods	??	15/11/2017	I15	602	AS		Apodemus sylvaticus
UK - Wytham Woods	X041918021A	15/11/2017	X9	515	AS		Apodemus sylvaticus
UK - Wytham Woods	X041918021A	15/11/2017	I3	636	AS		Apodemus sylvaticus
UK - Wytham Woods	X041918134D	15/11/2017	Y11	605	AS		Apodemus sylvaticus
UK - Wytham Woods	X0418EB834B	15/11/2017	X10	436	AS		Apodemus sylvaticus
UK - Wytham Woods	X0418EBA709	15/11/2017	E9	403	AS		Apodemus sylvaticus
UK - Wytham Woods	X041917ECB0	15/11/2017	KI	90	AS		Apodemus sylvaticus
UK - Wytham Woods	X0419180163	2017-06-12	Z11	445	AS		Apodemus sylvaticus
UK - Wytham Woods	X041917E552	2017-06-12	G12	401	AS		Apodemus sylvaticus
UK - Wytham Woods	X0419182DBC	2018-10-01	I4	450	AS		Apodemus sylvaticus
UK - Wytham Woods	X0418948EEE	2018-10-01	E10	414	AS		Apodemus sylvaticus
UK - Wytham Woods	X0419180163	2018-10-01	Z11	634	AS		Apodemus sylvaticus
UK - Wytham Woods	X041894A69E	24/01/2018	L14	805	AS		Apodemus sylvaticus
UK - Wytham Woods	X0418EB80D2	24/01/2018	D6	281	AS		Apodemus sylvaticus
UK - Wytham Woods	X0419182DBC	24/01/2018	H8	311	AS		Apodemus sylvaticus
UK - Wytham Woods	X041918291B	24/01/2018	H4	507	AS		Apodemus sylvaticus
UK - Wytham Woods	X0418EB834B	24/01/2018	F14	93	AS		Apodemus sylvaticus
UK - Wytham Woods	X0419182D1F	24/01/2018	L8	424	AS		Apodemus sylvaticus
UK - Wytham Woods	X0419180163	24/01/2018	C11	94	AS		Apodemus sylvaticus
UK - Wytham Woods	X0419182DBC	15/02/2018	K6	441	AS		Apodemus sylvaticus
UK - Wytham Woods	X041918095C	15/02/2018	X3	605	AF		Apodemus flavicollis
UK - Wytham Woods	X041918095C	15/02/2018	L13	423	AS		Apodemus sylvaticus
UK - Wytham Woods	X0419182D1F	15/02/2018	J7	519	AS		Apodemus sylvaticus
UK - Wytham Woods	X04191833F4	15/02/2018	C2	601	AS		Apodemus sylvaticus
UK - Wytham Woods	X041918291B	15/02/2018	B1	809	AS		Apodemus sylvaticus
UK - Wytham Woods	X041917E835	15/02/2018	L15	625	AS		Apodemus sylvaticus
UK - Wytham Woods	X0418EB8CD5	15/02/2018	K16	401	AS		Apodemus sylvaticus
Lithuania-site8	LA527	October 2017					Sorex minutus
Lithuania-site8	LA528	October 2017					Sorex araneus
Lithuania-site8	LA529	October 2017					Myodes glareolus
Lithuania-site8	LA530	October 2017					Apodemus agrarius
Lithuania-site8	LA531	October 2017					Myodes glareolus
Lithuania-site8	LA532	October 2017					Apodemus flavicollis
Lithuania-site1	LA534	October 2017					Sorex minutus
Lithuania-site1	LA535	October 2017					Myodes glareolus
Lithuania-site1	LA536	October 2017					Microtus agrestis
Lithuania-site1	LA537	October 2017					Apodemus agrarius
Lithuania-site1	LA538	October 2017					Sorex minutus
Lithuania-site1	LA539	October 2017					Sorex araneus
Lithuania-site1	LA540	October 2017					Myodes glareolus
Lithuania-site1	LA541	October 2017					Apodemus agrarius
Lithuania-site1	LA542	October 2017					Sorex araneus
Lithuania-site1	LA543	October 2017					Apodemus agrarius
Lithuania-site1	LA544	October 2017					Myodes glareolus
Lithuania-site1	LA545	October 2017					Myodes glareolus
Lithuania-site1	LA546	October 2017					Sorex minutus
Lithuania-site1	LA547	October 2017					Sorex araneus
Lithuania-site1	LA585	May 2018					Apodemus flavicollis
Lithuania-site1	LA586	May 2018					Apodemus flavicollis
Lithuania-site6	LA591	June 2018					Apodemus agrarius
Lithuania-site1	LA592	June 2018					Myodes glareolus
Lithuania-site1	LA593	June 2018					Myodes glareolus
Lithuania-site1	LA594	June 2018					Myodes glareolus
Lithuania-site1	LA595	June 2018					Myodes glareolus
Lithuania-site1	LA596	June 2018					Apodemus flavicollis
Lithuania-site6	LA597	June 2018					Apodemus agrarius
Lithuania-site1	LA607	July 2018					Myodes glareolus
Lithuania-site7	LA608	July 2018					Microtus arvalis
Lithuania-site2	LA615	July 2018					Apodemus agrarius
Lithuania-site2	LA616	July 2018					Apodemus agrarius
Lithuania-site2	LA617	July 2018					Apodemus agrarius
Lithuania-site2	LA618	July 2018					Apodemus agrarius
Lithuania-site7	LA621	July 2018					Apodemus agrarius
Lithuania-site2	LA623	July 2018					Apodemus agrarius
Lithuania-site7	LA624	July 2018					Apodemus agrarius
Lithuania-site2	LA625	July 2018					Apodemus agrarius
Lithuania-site2	LA626	July 2018					Apodemus agrarius
Lithuania-site2	LA627	July 2018					Apodemus agrarius
Lithuania-site2	LA631	July 2018					Apodemus agrarius
Lithuania-site2	LA634	July 2018					Apodemus agrarius
Lithuania-site2	LA635	July 2018					Apodemus flavicollis
Lithuania-site2	LA641	July 2018					Apodemus flavicollis
Lithuania-site2	LA642	July 2018					Apodemus flavicollis
Lithuania-site2	LA643	July 2018					Myodes glareolus
Lithuania-site2	LA645	July 2018					Apodemus flavicollis
Lithuania-site2	LA647	July 2018					Apodemus flavicollis
Lithuania-site2	LA650	July 2018					Apodemus agrarius
Lithuania-site7	LA652	July 2018					Apodemus agrarius
Lithuania-site2	LA653	July 2018					Apodemus agrarius
Lithuania-site7	LA654	July 2018					Apodemus agrarius
Lithuania-site2	LA655	July 2018					Apodemus flavicollis
Lithuania-site2	LA656	July 2018					Apodemus agrarius
Lithuania-site2	LA659	July 2018					Apodemus agrarius
Lithuania-site2	LA662	July 2018					Apodemus flavicollis
Lithuania-site2	LA666	July 2018					Apodemus agrarius
Lithuania-site6	LA670	August 2018					Microtus arvalis
Lithuania-site12	LA671	August 2018					Myodes glareolus
Lithuania-site6	LA672	August 2018					Sorex araneus
Lithuania-site6	LA673	August 2018					Microtus oeconomus
Lithuania-site6	LA674	August 2018					Sorex araneus
Lithuania-site6	LA675	August 2018					Apodemus agrarius
Lithuania-site6	LA676	August 2018					Apodemus agrarius
Lithuania-site6	LA677	August 2018					Sorex araneus
Lithuania-site1	LA678	August 2018					Myodes glareolus
Lithuania-site1	LA679	August 2018					Myodes glareolus
Lithuania-site1	LA680	August 2018					Myodes glareolus
Lithuania-site12	LA681	August 2018					Myodes glareolus
Lithuania-site12	LA683	August 2018					Myodes glareolus
Lithuania-site12	LA684	August 2018					Myodes glareolus
Lithuania-site12	LA685	August 2018					Myodes glareolus
Lithuania-site12	LA686	August 2018					Myodes glareolus
Lithuania-site12	LA687	August 2018					Apodemus flavicollis
Lithuania-site12	LA688	August 2018					Myodes glareolus
Lithuania-site3	LA689	August 2018					Apodemus flavicollis
Lithuania-site3	LA690	August 2018					Apodemus agrarius
Lithuania-site9	LA692	August 2018					Apodemus flavicollis
Lithuania-site4	LA695	August 2018					Apodemus flavicollis
Lithuania-site9	LA699	August 2018					Apodemus flavicollis
Lithuania-site9	LA704	August 2018					Apodemus flavicollis
Lithuania-site9	LA705	August 2018					Myodes glareolus
Lithuania-site9	LA707	August 2018					Myodes glareolus
Lithuania-site9	LA708	August 2018					Apodemus flavicollis
Lithuania-site9	LA710	August 2018					Apodemus flavicollis
Lithuania-site9	LA713	August 2018					Myodes glareolus
Lithuania-site9	LA716	August 2018					Myodes glareolus
Lithuania-site9	LA717	August 2018					Myodes glareolus
Lithuania-site9	LA719	August 2018					Myodes glareolus
Lithuania-site9	LA720	August 2018					Myodes glareolus
Lithuania-site9	LA721	August 2018					Myodes glareolus
Lithuania-site9	LA722	August 2018					Myodes glareolus
Lithuania-site9	LA723	August 2018					Myodes glareolus
Lithuania-site9	LA725	August 2018					Sorex araneus
Lithuania-site9	LA726	August 2018					Myodes glareolus
Lithuania-site9	LA727	August 2018					Myodes glareolus
Lithuania-site9	LA728	August 2018					Myodes glareolus
Lithuania-site9	LA729	August 2018					Microtus agrestis
Lithuania-site9	LA730	August 2018					Myodes glareolus
Lithuania-site9	LA731	August 2018					Myodes glareolus
Lithuania-site9	LA732	August 2018					Myodes glareolus
Lithuania-site9	LA733	August 2018					Myodes glareolus
Lithuania-site9	LA734	August 2018					Myodes glareolus
Lithuania-site9	LA735	August 2018					Myodes glareolus
Lithuania-site9	LA736	August 2018					Myodes glareolus
Lithuania-site9	LA737	August 2018					Myodes glareolus
Lithuania-site5	LA741	August 2018					Apodemus flavicollis
Lithuania-site5	LA743	August 2018					Apodemus flavicollis
Lithuania-site5	LA745	August 2018					Apodemus flavicollis
Lithuania-site5	LA746	August 2018					Myodes glareolus
Lithuania-site5	LA747	August 2018					Myodes glareolus
Lithuania-site5	LA748	August 2018					Myodes glareolus
Lithuania-site5	LA749	August 2018					Apodemus flavicollis
Lithuania-site5	LA751	August 2018					Apodemus flavicollis
Lithuania-site5	LA754	August 2018					Myodes glareolus
Lithuania-site5	LA768	August 2018					Microtus agrestis
Lithuania-site5	LA778	August 2018					Myodes glareolus
Lithuania-site5	LA780	August 2018					Apodemus flavicollis
Lithuania-site12	LA811	August 2018					Apodemus agrarius
Lithuania-site12	LA814	August 2018					Microtus agrestis
Lithuania-site12	LA819	August 2018					Neomys fodiens
Lithuania-site12	LA839	August 2018					Microtus agrestis
Lithuania-site12	LA840	August 2018					Microtus agrestis
Lithuania-site3	LA862	September 2018					Microtus arvalis
Lithuania-site11	LA904	October 2018					Microtus agrestis
Lithuania-site11	LA905	October 2018					Microtus agrestis
Lithuania-site10	LA910	November 2018					Microtus arvalis

### Sheet: Host_bifidobacterium_metadata
Collection date	Collection site	Host species	Animal ID/PIT_tag	Faecal sample	N_R	Age	Sex	Reprod	Body mass (g)	Isolate number
2015-12-01	UK - Silwood	Apodemus sylvaticus	M945	AS8	R	J	F	IMP	12.06	LH_775
2015-12-01	UK - Silwood	Apodemus sylvaticus	M945	AS8	R	J	F	IMP	12.06	LH_776
2015-12-01	UK - Silwood	Apodemus sylvaticus	M945	AS8	R	J	F	IMP	12.06	LH_777
2015-12-01	UK - Silwood	Apodemus sylvaticus	M916	AS5	N	A	F	PERF	20.02	LH_791
2015-12-01	UK - Silwood	Apodemus sylvaticus	M937	AS7	R	SA	M	TA	16	LH_799
2015-12-01	UK - Silwood	Apodemus sylvaticus	M937	AS7	R	SA	M	TA	16	LH_800
2015-12-01	UK - Silwood	Apodemus sylvaticus	M944	AS9	R	SA	F	IMP	14.09	LH_805
2017-08-23	UK - Wytham	Apodemus flavicollis	X041917E15A	A5-224 AF	n/a	n/a	n/a	n/a	n/a	LH_828
2017-08-23	UK - Wytham	Apodemus flavicollis	X0418EBACB8	C9-46 AF	n/a	n/a	n/a	n/a	n/a	LH_829
2017-09-20	UK - Wytham	Apodemus sylvaticus	X0418EBC072	JI-67 AS	R	A	F	NIPP/IMP	18.05	LH_866
2017-09-20	UK - Wytham	Apodemus sylvaticus	X0418EBC072	JI-67 AS	R	A	F	NIPP/IMP	18.05	LH_867
2017-09-20	UK - Wytham	Apodemus sylvaticus	X0418EBC072	JI-67 AS	R	A	F	NIPP/IMP	18.05	LH_868
2017-09-06	UK - Wytham	Apodemus sylvaticus	X0418EBC50A	B9-216 AS	N	A	F	IMP	20.03	LH_872
2017-09-06	UK - Wytham	Apodemus sylvaticus	X0418EBC50A	B9-216 AS	N	A	F	IMP	20.03	LH_873
2017-09-06	UK - Wytham	Apodemus sylvaticus	X0418EBCEB8	59-612 AS B	N	A	M	TL	27.05	LH_874
2017-09-06	UK - Wytham	Apodemus sylvaticus	X0418EBCEB8	59-612 AS B	N	A	M	TL	27.05	LH_875
2017-09-06	UK - Wytham	Apodemus sylvaticus	X0418EB834B	G9-252 AS	R	A	M	TL	22.05	LH_876
2017-09-06	UK - Wytham	Apodemus sylvaticus	X0418EB834B	G9-252 AS	R	A	M	TL	22.05	LH_877
2017-11-01	UK - Wytham	Apodemus sylvaticus	X0418EBD385	Y14-445 AS	R	A	M	TA	18.04	LH_911
2017-11-01	UK - Wytham	Apodemus sylvaticus	X04191816E5	G8-422 AS	R	A	M	TA	15.06	LH_912
2017-11-01	UK - Wytham	Apodemus sylvaticus	X04191816E5	G8-422 AS	R	A	M	TA	15.06	LH_913
2017-11-01	UK - Wytham	Apodemus sylvaticus	X04191816E5	G8-422 AS	R	A	M	TA	15.06	LH_914
2017-11-15	UK - Wytham	Apodemus sylvaticus	X0419183613	A9-523 AS	R	SA	F	IMP	14.08	LH_917
2017-11-15	UK - Wytham	Apodemus sylvaticus	X0418EB834B	X10-436 AS	R	A	M	TA	20.06	LH_921
2018-01-24	UK - Wytham	Apodemus sylvaticus	X0418EB80D2	D6-281 AS	R	A	M	TS	19.05	LH_946
2018-01-24	UK - Wytham	Apodemus sylvaticus	X0418EB80D2	D6-281 AS	R	A	M	TS	19.05	LH_947
2018-01-24	UK - Wytham	Apodemus sylvaticus	X0418EB834B	F14-93 AS	n/a	n/a	n/a	n/a	n/a	LH_948
2018-01-24	UK - Wytham	Apodemus sylvaticus	X0419182D1F	L8-424 AS	R	A	M	TA	17.06	LH_949
2018-01-24	UK - Wytham	Apodemus sylvaticus	X0419182D1F	L8-424 AS	R	A	M	TA	17.06	LH_950
2018-01-24	UK - Wytham	Apodemus sylvaticus	X0419180163	C11-94 AS	R	A	M	TA	18.09	LH_951
2018-01-24	UK - Wytham	Apodemus sylvaticus	X0419180163	C11-94 AS	R	A	M	TA	18.09	LH_952
2018-01-24	UK - Wytham	Apodemus sylvaticus	X0419180163	C11-94 AS	R	A	M	TA	18.09	LH_953
2018-02-15	UK - Wytham	Apodemus sylvaticus	X041894A69E	L13-423 AS	R	A	F	IMP	15.09	LH_955
2018-02-15	UK - Wytham	Apodemus sylvaticus	X0419182D1F	J7-519 AS	R	A	M	TA	18.04	LH_956
2018-02-15	UK - Wytham	Apodemus sylvaticus	X0419182D1F	J7-519 AS	R	A	M	TA	18.04	LH_957
2018-02-15	UK - Wytham	Apodemus sylvaticus	X0419182D1F	J7-519 AS	R	A	M	TA	18.04	LH_958
2018-02-15	UK - Wytham	Apodemus sylvaticus	X041917E835	L15-625 AS	R	A	M	TA	16.02	LH_961
2018-02-15	UK - Wytham	Apodemus sylvaticus	X041917E835	L15-625 AS	R	A	M	TA	16.02	LH_962
2018-02-15	UK - Wytham	Apodemus sylvaticus	X041917E835	L15-625 AS	R	A	M	TA	16.02	LH_963
2018-02-15	UK - Wytham	Apodemus sylvaticus	X0418EB8CD5	K16-401 AS	R	A	F	IMP	14.03	LH_964
2017-11-08	Lithuania	Apodemus agrarius	LA541	LA541	n/a	n/a	n/a	n/a	17.7	LH_967
2018-06-01	Lithuania	Apodemus flavicollis	LA596	LA596	n/a	SA	F	IMP	n/a	LH_970
2017-11-08	Lithuania	Apodemus agrarius	LA634	LA634	n/a	A	F	IMP	18.3	LH_971
2018-07-01	Lithuania	Apodemus flavicollis	LA641	LA641	n/a	A	M	TL	n/a	LH_972
2017-11-08	Lithuania	Apodemus flavicollis	LA642	LA642	n/a	A	F	IMP	32.7	LH_973
2018-07-01	Lithuania	Apodemus flavicollis	LA647	LA647	n/a	A	F	PERF	n/a	LH_974
2018-07-01	Lithuania	Apodemus flavicollis	LA647	LA647	n/a	A	F	PERF	n/a	LH_975
2017-11-08	Lithuania	Apodemus flavicollis	LA662	LA662	n/a	A	F	PERF	41.1	LH_976
2017-11-08	Lithuania	Apodemus flavicollis	LA689	LA689	n/a	A	F	PREG	39.4	LH_977
2017-11-08	Lithuania	Apodemus flavicollis	LA695	LA695	n/a	A	M	TL	46.1	LH_979
2017-11-08	Lithuania	Apodemus flavicollis	LA741	LA741	n/a	A	F	PERF	44.7	LH_980
PIT_tag	PIT tag of the animal=unique microchip identifier
N_R	Whether this animal was brand new capture or a recapture of previously tagged animal on this occasion
Age	Age category by pelage and weight - J: juvenile, SA: subadult, A: adult
Sex	Sex of animal
Reprod	Reproductive status - NIPP = nipples visible (probably active), PERF = perforate (reproductively receptive), IMP = imperforate (not active), PREG = pregnant, TA = testes abdominal (not active), TS = testes small (active), TL = testes large (active)

### Sheet: Study_isolate_info
Isolate		Sequencing platform	Reads	Average read length	Coverage (X)		Genome	Contigs	GC(%)	Mean	Median	N50	Largest		ORF	CDS	tRNA		ANI value	ANI to type strain			Notes
LH_775		Illumina HiSeq 2500	1617361	125	172		2349686	31	65.57	75796	7904	297862	527613		1942	1888	53		0.985911	B. castoris 2020B
LH_776		Illumina HiSeq 2500	1709753	125	182		2340438	22	65.59	106383	5715	341066	528220		1927	1874	52		0.985476	B. castoris 2020B			excluded as duplicate
LH_777		Illumina HiSeq 2500	1647264	125	175		2349491	29	65.56	81016	3363	582443	654782		1946	1892	53		0.985308	B. castoris 2020B			excluded as duplicate
LH_791		Illumina HiSeq 2501																					incorrectly assembled
LH_799		Illumina HiSeq 2500	1819621	125	194		2340399	19	65.59	123178	4286	485755	872148		1933	1880	52		0.985134	B. castoris 2020B
LH_800		Illumina HiSeq 2500	1714673	125	183		2339539	23	65.59	101719	5649	343554	529350		1929	1876	52		0.985536	B. castoris 2020B			excluded as duplicate
LH_805		Illumina HiSeq 2500	1626885	125	174		2329299	13	65.49	179176	90938	541302	737047		1909	1855	53		0.982791	B. castoris 2020B
LH_828		Illumina HiSeq 2500	2480097	125	287		2155283	13	60.01	165791	62592	496415	727722		1808	1751	56		0.955915	B. animalis subsp. animalis 2006B
LH_829		Illumina HiSeq 2500	2752589	125	319		2156144	15	60	143742	56779	496415	686321		1808	1751	56		0.955904	B. animalis subsp. animalis 2006B
LH_866		Illumina HiSeq 2500	2418500	125	277		2182412	8	60.02	272801	142474	1145853	1145853		1849	1789	59		0.954488	B. animalis subsp. animalis 2006B
LH_867		Illumina HiSeq 2500	2614024	125	286		2280630	15	65.48	152042	17231	510928	777578		1840	1786	53		0.986956	B. castoris 2020B
LH_868		Illumina HiSeq 2500	2562004	125	280		2283706	21	65.48	108747	5840	510928	777730		1842	1788	53		0.986822	B. castoris 2020B			excluded as duplicate
LH_872		Illumina HiSeq 2500	2716842	125	297		2280763	17	65.48	134162	27896	441306	777577		1839	1785	53		0.986957	B. castoris 2020B
LH_873		Illumina HiSeq 2500	2725329	125	298		2280948	17	65.48	134173	28004	441306	777109		1841	1787	53		0.986862	B. castoris 2020B			excluded as duplicate
LH_874		Illumina HiSeq 2500	2473538	125	272		2273231	19	65.48	119643	17231	510928	773392		1836	1782	53		0.986706	B. castoris 2020B
LH_875		Illumina HiSeq 2500	2669935	125	293		2273695	18	65.48	126316	10319	510932	772918		1832	1778	53		0.986807	B. castoris 2020B			excluded as duplicate
LH_876		Illumina HiSeq 2500	2613958	125	286		2280448	15	65.48	152029	17231	510934	777488		1841	1787	53		0.987099	B. castoris 2020B
LH_877		Illumina HiSeq 2500	2390163	125	262		2280637	15	65.48	152042	17231	510933	777668		1842	1788	53		0.986979	B. castoris 2020B			excluded as duplicate
LH_911		Illumina HiSeq 2500	2599175	125	285		2279911	19	65.48	119995	17231	441339	525145		1838	1784	53		0.986693	B. castoris 2020B
LH_912		Illumina HiSeq 2500	2412543	125	263		2289684	19	65.47	120509	28233	377366	625837		1851	1797	53		0.986874	B. castoris 2020B
LH_913		Illumina HiSeq 2500	2508490	125	273		2289198	15	65.47	152613	17231	510932	785498		1856	1802	53		0.986855	B. castoris 2020B			excluded as duplicate
LH_914		Illumina HiSeq 2500	2556876	125	279		2288758	18	65.47	127153	28337	510931	785499		1852	1798	53		0.987309	B. castoris 2020B			excluded as duplicate
LH_917		Illumina HiSeq 2500	2498166	125	273		2280617	16	65.48	142538	28233	510929	777812		1840	1786	53		0.986942	B. castoris 2020B
LH_921		Illumina HiSeq 2500	2692892	125	295		2280874	16	65.48	142554	17231	510930	777813		1842	1788	53		0.98691	B. castoris 2020B
LH_946		Illumina HiSeq 2500	2418883	125	265		2280402	17	65.48	134141	17231	510985	777657		1841	1787	53		0.98734	B. castoris 2020B
LH_947		Illumina HiSeq 2500	2740636	125	300		2280852	17	65.48	134167	9324	510929	777658		1842	1788	53		0.986783	B. castoris 2020B			excluded as duplicate
LH_948		Illumina HiSeq 2500	2508977	125	285		2197160	11	59.95	199741	7991	1206383	1206383		1829	1772	56		0.956401	B. animalis subsp. animalis 2006B
LH_949		Illumina HiSeq 2500	2725320	125	298		2280745	15	65.48	152049	17231	510928	777659		1843	1789	53		0.986844	B. castoris 2020B
LH_950		Illumina HiSeq 2500	2365947	125	253		2333743	9	65.46	259304	28325	1838550	1838550		1961	1905	55		0.97311	B. castoris 2020B
LH_951		Illumina HiSeq 2500	2689762	125	294		2280737	15	65.48	152049	17231	510892	777194		1840	1786	53		0.986836	B. castoris 2020B
LH_952		Illumina HiSeq 2500	2729311	125	299		2280434	16	65.48	142527	28313	510881	777195		1842	1788	53		0.986712	B. castoris 2020B			excluded as duplicate
LH_953		Illumina HiSeq 2500	2474026	125	271		2280727	15	65.48	152048	17231	510884	777194		1840	1786	53		0.986779	B. castoris 2020B			excluded as duplicate
LH_955		Illumina HiSeq 2500	2705784	125	294		2298285	11	65.55	208935	28734	1616081	1616081		1889	1836	52		0.98664	B. castoris 2020B
LH_956		Illumina HiSeq 2500	2611414	125	278		2344818	15	65.53	156321	17231	510929	777658		1907	1853	53		0.986442	B. castoris 2020B
LH_957		Illumina HiSeq 2500	2723461	125	290		2344971	15	65.53	156331	17231	510928	777813		1909	1855	53		0.98651	B. castoris 2020B			excluded as duplicate
LH_958		Illumina HiSeq 2500	2342712	125	249		2344907	15	65.53	156327	17231	510931	777194		1907	1853	53		0.986526	B. castoris 2020B			excluded as duplicate
LH_961		Illumina HiSeq 2500	2531672	125	277		2280832	15	65.48	152055	17231	510932	777189		1841	1787	53		0.987014	B. castoris 2020B
LH_962		Illumina HiSeq 2500	2294447	125	251		2280654	16	65.48	142540	28233	510932	777814		1841	1787	53		0.986985	B. castoris 2020B			excluded as duplicate
LH_963		Illumina HiSeq 2500	2392617	125	262		2280898	15	65.48	152059	17231	510932	777812		1842	1788	53		0.986826	B. castoris 2020B			excluded as duplicate
LH_964		Illumina HiSeq 2500	2499737	125	271		2298326	11	65.55	208938	28734	1616111	1616111		1888	1835	52		0.986475	B. castoris 2020B
LH_967		Illumina MiSeq	1168060	149	151		2297087	56	65.79	41019	23316	91187	193443		1867	1812	54		0.961894	B. castoris 2020B
LH_970		Illumina MiSeq	1892805	149	276		2040700	23	63.42	88726	42548	206575	387624		1705	1650	54		0.962307	B. pseudolongum subsp. globosum DSM20092
LH_971		Illumina MiSeq	2055228	149	258		2370294	39	65.76	60776	39723	126596	195291		1945	1890	54		0.961457	B. castoris 2020B
LH_972		Illumina MiSeq	2095269	149	301		2059505	32	63.3	64359	24834	170576	266269		1759	1703	55		0.960984	B. pseudolongum subsp. globosum DSM20092
LH_973		Illumina MiSeq	2611511	149	325		2392013	45	65.71	53155	18867	125407	342177		1953	1898	54		0.962414	B. castoris 2020B
LH_974		Illumina MiSeq	1910093	149	280		2030153	18	63.32	112786	69916	490278	551421		1725	1669	55		0.961175	B. pseudolongum subsp. globosum DSM20092
LH_975		Illumina MiSeq	1106631	149	140		2029848	23	63.32	88254	44918	258561	490307		1725	1669	55		0.960987	B. pseudolongum subsp. globosum DSM20092			excluded as duplicate
LH_976		Illumina MiSeq	1106631	149	140		2354707	53	65.84	44428	29575	94974	140716		1909	1854	54		0.961811	B. castoris 2020B
LH_977		Illumina MiSeq	1013335	149	130		2320471	50	65.75	46409	16652	104759	277021		1902	1849	52		0.989049	B. castoris 2020B
LH_979		Illumina MiSeq	2182419	149	272		2369364	34	65.58	69687	33334	160164	312687		1980	1925	54		0.988173	B. castoris 2020B
LH_980		Illumina MiSeq	1649596	149	212		2312110	48	65.53	48168	22534	93276	264290		1935	1879	55		0.975477	B. castoris 2020B

### Sheet: Public_genomes
Accession number	Strain	Isolation source
CP035497	B. animalis 01	Human feces
CP010433	B. animalis A6	Human feces
FTRP01	B. animalis Bifido_08	Human feces
FTRE01	B. animalis Bifido_11	Human feces
CP017098.1	B. animalis BL3	Human feces
SPFV01	B. animalis BSD2780061688st1_E5	Human feces
RCXF01	B. animalis co_0103	Human feces
QDIU01	B. animalis DS1_2	Human feces
QDIT01	B. animalis DS11_2	Human feces
QDIR01	B. animalis DS15_2	Human feces
QDIP01	B. animalis DS2_2	Human feces
QDIZ01	B. animalis DS20_2	Commercial dietary supplements
BJKG01	B. animalis J063	Human feces
BJKH01	B. animalis J218	Human feces
BJKI01	B. animalis J231	Human feces
QSUF01	B. animalis OM05_7AA	Human feces
CP007755	B. animalis RH	Human feces
RSDB00000000	B. animalis subsp. animalis 2006B	Dog
RSDC00000000	B. animalis subsp. animalis 2022B	Beaver
CP002567	B. animalis subsp. animalis ATCC25527	Human feces
AWFQ00000000	B. animalis subsp. animalis ATCC27672	Rat
CP028460	B. animalis subsp. animalis CNCMI 4602	Human feces
CBUQ01	B. animalis subsp. animalis IM386	Human feces
JGYM01000000	B. animalis subsp. animalis LMG10508	Rat
AWFK00000000	B. animalis subsp. animalis MCC0483	Rat
AWFN00000000	B. animalis subsp. animalis MCC0499	Rat
AWFO00000000	B. animalis subsp. animalis MCC1489	Guinea pig feces
NHMR02000000	B. animalis subsp. animalis YL2	Rat
RSCY00000000	B. animalis subsp. lactis 1528B	Pig
AWFL00000000	B. animalis subsp. lactis ATCC27536	Chicken
AWFM00000000	B. animalis subsp. lactis ATCC27674	Rabbit
CP001606	B. animalis subsp. lactis DSM10140	Commercial dietary supplements
QSSU01	B. animalis TF04_14	Human feces
NZ_NMYC00000000	B. anseris Goo31D	Goose
NZ_QXGI00000000	B. castoris 2020B	Beaver
JGYU01	B. choerinum LMG10510	Pig
MVOH01000000	B. criceti Ham19E	Hamster
JGYV01000000	B. cuniculi LMG10738	Rabbit
JGYW01	B. gallicum LMG11596	Human feces
MVOG01000000	B. italicum Rab10A	Rabbit
NZ_ATVE00000000	B. magnum DSM20222	Rabbit
RYTZ00000000	B. pseudolongum 102015a	Cow
RYTY00000000	B. pseudolongum 102017a	Cow
RYTX00000000	B. pseudolongum 112206a	Goat
PCHI00000000	B. pseudolongum 1370B	Pig
RYVN00000000	B. pseudolongum 1511Bb	Chicken
RYVM00000000	B. pseudolongum 1513Bb	Piglet
PCHH00000000	B. pseudolongum 1520B	Hamster
PCGZ01	B. pseudolongum 1524B	Hamster
RYVL00000000	B. pseudolongum 1546Bb	Chicken
PCHG00000000	B. pseudolongum 1549B	Brahma chicken
RYVK00000000	B. pseudolongum 1550Bb	Pigeon
RYVJ00000000	B. pseudolongum 1565Bb	Donkey
SBKZ00000000	B. pseudolongum 1577Bb	Horse
RYVI00000000	B. pseudolongum 1578Bb	Duck
PCHF00000000	B. pseudolongum 1595B	Pig
RYVH00000000	B. pseudolongum 1604Bb	Piglet
RYVG00000000	B. pseudolongum 1612Bb	Pig
RYVF00000000	B. pseudolongum 1616Bb	Camel
PCHC01	B. pseudolongum 1619Bb	Ilama
RYVE00000000	B. pseudolongum 1629Bb	Tapir
SBKY00000000	B. pseudolongum 1655Bb	Alpaca
SBKX00000000	B. pseudolongum 1678Bb	Hippopotamus
PCHE01	B. pseudolongum 1691B	Hippopotamus
PCHD01	B. pseudolongum 1734B	Wallaby
PCHB01	B. pseudolongum 1744B	Bear
PCHA01	B. pseudolongum 1747B	Giraffe
RYVD00000000	B. pseudolongum 1770Bb	Fox
RYVC00000000	B. pseudolongum 1780Bb	Goat
RYVB00000000	B. pseudolongum 1791Bb	Roe deer
RYVA00000000	B. pseudolongum 1805Bb	Hare
RYUZ00000000	B. pseudolongum 2000Bb	Dog
RYUY00000000	B. pseudolongum 2001Bb	Dog
RYUX00000000	B. pseudolongum 2002Bb	Dog
RYUW00000000	B. pseudolongum 2003Bb	Dog
RYUV00000000	B. pseudolongum 2004Bb	Cow milk
RYUU00000000	B. pseudolongum 2009Bb	Dog
SBKW00000000	B. pseudolongum 2012Bb	Dog
RYUT00000000	B. pseudolongum 2017Bb	Quail
RYUS00000000	B. pseudolongum 2019Bb	Sheep
SBKV00000000	B. pseudolongum 2023Bb	Bear
RYUR00000000	B. pseudolongum 2029Bb	Hippopotamus
RYUQ00000000	B. pseudolongum 2032Bb	Capybara
RYUP00000000	B. pseudolongum 2048Bb	Pigeon
RYUO00000000	B. pseudolongum 2049Bb	Quail
RYUN00000000	B. pseudolongum 2054Bb	Dog
RYUM00000000	B. pseudolongum 2071Bb	Dog
SBKU00000000	B. pseudolongum 2072Bb	Hippopotamus
RYUL00000000	B. pseudolongum 2083Bb	Sheep
RYUK00000000	B. pseudolongum 2086Bb	Hippopotamus
RYUJ00000000	B. pseudolongum 2088Bb	Hippopotamus
RYUI00000000	B. pseudolongum 2089Bb	Mara
RYUH00000000	B. pseudolongum 2093Bb	Snake
RYUG00000000	B. pseudolongum 2098Bb	Mouflon
SBKT00000000	B. pseudolongum 2103Bb	Mouse
RYUF00000000	B. pseudolongum 2105Bb	Mouse
SBKS00000000	B. pseudolongum 2109Bb	Kangaroo
RYUE00000000	B. pseudolongum 2113Bb	Hippopotamus
RYUD00000000	B. pseudolongum 2114Bb	Porcupine
RYUC00000000	B. pseudolongum 2115Bb	Porcupine
RYUB00000000	B. pseudolongum 22506a	Goat
RYUA00000000	B. pseudolongum 22511a	Goat
QRZV01	B. pseudolongum AF13_3LB	Human feces
ATWW01	B. pseudolongum AGR2145	n/a
JGZG00000000	B. pseudolongum LMG11569	Cow
CP007457	B. pseudolongum PV8-2	Human infant
CP017695	B. pseudolongum subsp. globosum DSM20092	Cow
JDTZ01000000	B. pseudolongum subsp. pseudolongum DSM20099	Pig
JGZH00000000	B. pseudolongum subsp. pseudolongum LMG11571	Pig
DBZP01	B. pseudolongum UBA1157	Mouse
CP022544	B. pseudolongum UMB-MBP-01	Mouse
RAYV01	B. pseudolongum WYJ21_P61	Mouse
