## Supplementary Table 4 for "*Bifidobacterium castoris* strains isolated from wild mice show evidence of frequent host switching and diverse carbohydrate metabolism potential"

### Sheet: COG_legend
Supplementary Table S4. Summary of COG categories identified in B. castoris isolates. COG categories legend, COG categories identified in B. castoris strains (separate tabs)
CELLULAR PROCESSES AND SIGNALING
[D] Cell cycle control, cell division, chromosome partitioning
[M] Cell wall/membrane/envelope biogenesis
[N] Cell motility
[O] Post-translational modification, protein turnover, and chaperones
[T] Signal transduction mechanisms
[U] Intracellular trafficking, secretion, and vesicular transport
[V] Defense mechanisms
[W] Extracellular structures
[Y] Nuclear structure
[Z] Cytoskeleton
INFORMATION STORAGE AND PROCESSING
[A] RNA processing and modification
[B] Chromatin structure and dynamics
[J] Translation, ribosomal structure and biogenesis
[K] Transcription
[L] Replication, recombination and repair
METABOLISM
[C] Energy production and conversion
[E] Amino acid transport and metabolism
[F] Nucleotide transport and metabolism
[G] Carbohydrate transport and metabolism
[H] Coenzyme transport and metabolism
[I] Lipid transport and metabolism
[P] Inorganic ion transport and metabolism
[Q] Secondary metabolites biosynthesis, transport, and catabolism
POORLY CHARACTERIZED
[R] General function prediction only
[S] Function unknown

### Sheet: COG_classification
Category	B_castoris_2020B	LH_775	LH_799	LH_805	LH_867	LH_872	LH_874	LH_876	LH_911	LH_912	LH_917	LH_921	LH_946	LH_949	LH_950	LH_951	LH_955	LH_956	LH_961	LH_964	LH_967	LH_971	LH_973	LH_976	LH_977	LH_979	LH_980		Sum	Proportion
A	1	1	1	1	1	1	1	1	1	1	1	1	1	1	1	1	1	1	1	1	1	1	1	1	1	1	1		27	0.064162
B	0	0	0	0	0	0	0	0	0	0	0	0	0	0	0	0	0	0	0	0	0	0	0	0	0	0	0		0	0
C	55	55	55	54	55	55	55	55	55	55	55	55	55	55	55	55	54	55	55	54	50	50	50	50	55	55	52		1459	3.46712
D	17	17	17	15	15	15	15	15	15	15	15	15	15	15	16	14	16	16	15	16	17	18	16	18	16	16	15		425	1.00996
E	143	139	140	143	143	143	143	143	143	143	143	143	143	143	142	143	144	143	143	144	138	137	142	138	143	144	141		3837	9.11813
F	67	66	66	65	65	65	65	65	65	65	65	65	65	65	66	65	65	65	65	65	66	65	65	65	66	66	65		1763	4.18954
G	163	148	149	149	156	156	155	156	156	156	156	156	156	156	155	156	157	156	156	157	154	155	161	159	156	156	154		4200	9.98075
H	33	32	32	32	32	32	32	32	32	32	32	32	32	32	32	32	32	32	32	32	32	31	32	32	32	32	32		864	2.05318
I	34	34	34	34	34	34	34	34	34	34	34	34	34	34	35	34	34	34	34	34	33	33	34	33	34	34	35		917	2.17913
J	135	135	135	135	135	135	135	135	135	135	135	135	135	135	133	135	134	135	135	134	135	135	136	135	136	135	135		3643	8.65711
K	98	92	92	89	93	93	93	93	93	93	93	93	93	93	93	93	92	93	93	92	98	98	97	98	87	88	92		2515	5.97657
L	111	110	110	106	97	98	97	97	96	97	97	97	97	98	98	97	104	99	97	104	97	101	101	100	99	100	98		2703	6.42333
M	96	90	90	91	89	89	89	89	89	89	89	89	89	89	94	89	89	89	89	89	90	90	95	85	88	91	97		2432	5.77933
N	1	1	1	1	1	1	1	1	1	1	1	1	1	1	1	1	1	1	1	1	0	0	0	0	1	1	1		23	0.0546565
O	51	52	52	53	53	53	51	53	53	53	52	53	51	53	50	53	51	53	53	51	52	52	52	52	51	52	50		1405	3.3388
P	97	91	91	94	95	95	91	95	94	95	95	95	95	95	91	95	96	95	95	96	91	90	95	91	95	97	93		2538	6.03123
Q	6	5	5	5	5	5	5	5	5	5	5	5	5	5	6	5	6	5	5	6	6	6	6	6	6	6	6		146	0.34695
R	0	0	0	0	0	0	0	0	0	0	0	0	0	0	0	0	0	0	0	0	0	0	0	0	0	0	0		0	0
S	384	389	387	384	372	371	372	372	372	374	372	372	373	372	374	372	377	385	372	376	383	405	397	395	384	386	379		10251	24.3602
T	52	53	53	51	50	50	50	50	50	50	50	50	50	50	52	50	53	50	50	53	51	51	53	51	53	53	52		1381	3.28177
U	11	12	12	11	11	11	11	11	11	11	11	11	11	11	12	11	11	12	11	11	11	12	12	12	13	13	12		309	0.734298
V	47	46	44	42	50	51	51	51	51	51	51	51	51	51	43	51	41	51	50	41	37	38	39	37	38	43	46		1243	2.95383
W	0	0	0	0	0	0	0	0	0	0	0	0	0	0	0	0	0	0	0	0	0	0	0	0	0	0	0		0	0
X	0	0	0	0	0	0	0	0	0	0	0	0	0	0	0	0	0	0	0	0	0	0	0	0	0	0	0		0	0
Y	0	0	0	0	0	0	0	0	0	0	0	0	0	0	0	0	0	0	0	0	0	0	0	0	0	0	0		0	0
Z	0	0	0	0	0	0	0	0	0	0	0	0	0	0	0	0	0	0	0	0	0	0	0	0	0	0	0		0	0
																													42081
