## Supplementary Table 5 for "*Bifidobacterium castoris* strains isolated from wild mice show evidence of frequent host switching and diverse carbohydrate metabolism potential"

### Sheet: CAZymes
Supplementary Table S5. Summary of CAZymes identified in B. castoris strains. GH: glycosyl hydrolase, GT: glycosyl transferase, CE: carbohydrate esterase, CBM: carbohydrate-binding module
GHs	B_castoris_2020B	LH_775_EMGAOCDP	LH_799_EMBDNHJM	LH_805_FBPDELAH	LH_867_PEMGHMAF	LH_872_AAIPFLEP	LH_874_NJAAEELE	LH_876_OJPLKCCG	LH_911_MLNCADBB	LH_912_HIKJBLLC	LH_917_DAEEPIKJ	LH_921_HJJNAHFF	LH_946_NAMELOPE	LH_949_GDBCGAGK	LH_950_GFMMMNNO	LH_951_NGHGFLIC	LH_955_FIMHBGGG	LH_956_HOMOHFCG	LH_961_OMIFAMKG	LH_964_KKKMFLPB	LH_967_AIHPOOPN	LH_971_GIJOLFIP	LH_973_DDJFFJON	LH_976_ADELEMEA	LH_977_IIHDEOAJ	LH_979_FPALMFOH	LH_980_PJEAENFF		Sum
GH13	12	13	15	14	15	15	15	15	15	15	15	15	15	15	13	15	14	15	15	14	12	13	16	15	12	11	13		382
GH31	4	3	3	2	4	4	4	4	4	4	4	4	4	4	2	4	3	4	4	3	4	4	4	4	4	4	2		98
GH36	4	3	3	3	3	3	3	3	3	3	3	3	3	3	3	3	4	3	3	4	3	3	4	3	3	4	3		86
GH3	3	3	3	3	3	3	3	3	3	3	3	3	3	3	3	3	3	3	3	3	3	3	3	3	3	3	3		81
GH42	3	3	3	3	3	3	3	3	3	3	3	3	3	3	3	3	3	3	3	3	3	3	3	3	3	3	3		81
GH25	3	3	3	3	3	3	3	3	3	3	3	3	3	3	4	3	2	3	3	2	1	1	1	1	2	3	2		70
GH43	2	3	3	3	2	2	2	2	2	2	2	2	2	2	3	2	2	2	2	2	2	1	3	2	2	2	3		59
GH2	2	2	2	2	2	2	2	2	2	2	2	2	2	2	2	2	2	2	2	2	2	2	2	2	2	2	2		54
GH77	2	2	2	2	2	2	2	2	2	2	2	2	2	2	2	2	2	2	2	2	2	2	2	2	2	2	2		54
GH136	2	2	2	2	2	2	2	2	2	2	2	2	2	2	2	2	2	2	2	2	1	1	1	1	2	2	2		50
GH1	1	1	1	1	1	1	1	1	1	1	1	1	1	1	1	1	1	1	1	1	1	1	1	1	1	1	1		27
GH5	1	1	1	1	1	1	1	1	1	1	1	1	1	1	1	1	1	1	1	1	1	1	1	1	1	1	1		27
GH29	1	1	1	1	1	1	1	1	1	1	1	1	1	1	1	1	1	1	1	1	1	1	1	1	1	1	1		27
GH30	1	1	1	1	1	1	1	1	1	1	1	1	1	1	1	1	1	1	1	1	1	1	1	1	1	1	1		27
GH32	1	1	1	1	1	1	1	1	1	1	1	1	1	1	1	1	1	1	1	1	1	1	1	1	1	1	1		27
GH109	1	1	1	1	1	1	1	1	1	1	1	1	1	1	1	1	1	1	1	1	1	1	1	1	1	1	1		27
GH112	1	1	1	1	1	1	1	1	1	1	1	1	1	1	1	1	1	1	1	1	1	1	1	1	1	1	1		27
GH49	1	1	1	0	1	1	1	1	1	1	1	1	1	1	1	1	1	1	1	1	1	1	1	1	1	1	0		25
GH94	1	1	1	1	1	1	1	1	1	1	1	1	1	1	0	1	1	1	1	1	1	1	1	1	1	0	0		24
GH20	1	1	1	1	1	1	1	1	1	1	1	1	1	1	1	1	1	1	1	1	0	0	0	0	1	1	1		23
GH33	1	1	1	1	1	1	1	1	1	1	1	1	1	1	1	1	1	1	1	1	0	0	0	0	1	1	1		23
GH95	1	1	1	1	1	1	1	1	1	1	1	1	1	1	1	1	1	1	1	1	0	0	0	0	1	1	1		23
GH51	1	0	0	0	0	0	0	0	0	0	0	0	0	0	1	0	0	0	0	0	1	1	1	1	0	0	1		7
GH127	0	0	0	0	0	0	0	0	0	0	0	0	0	0	0	0	0	0	0	0	1	1	1	1	0	0	0		4
GH46	0	0	0	0	0	0	0	0	0	0	0	0	0	0	0	0	0	0	0	0	1	1	0	1	0	0	0		3
GTs	B_castoris_2020B	LH_775_EMGAOCDP	LH_799_EMBDNHJM	LH_805_FBPDELAH	LH_867_PEMGHMAF	LH_872_AAIPFLEP	LH_874_NJAAEELE	LH_876_OJPLKCCG	LH_911_MLNCADBB	LH_912_HIKJBLLC	LH_917_DAEEPIKJ	LH_921_HJJNAHFF	LH_946_NAMELOPE	LH_949_GDBCGAGK	LH_950_GFMMMNNO	LH_951_NGHGFLIC	LH_955_FIMHBGGG	LH_956_HOMOHFCG	LH_961_OMIFAMKG	LH_964_KKKMFLPB	LH_967_AIHPOOPN	LH_971_GIJOLFIP	LH_973_DDJFFJON	LH_976_ADELEMEA	LH_977_IIHDEOAJ	LH_979_FPALMFOH	LH_980_PJEAENFF
GT2	9	8	8	8	8	8	8	8	8	8	8	8	8	8	8	8	7	8	8	7	9	9	9	8	9	9	8		220
GT4	5	3	3	3	3	3	3	3	3	3	3	3	3	3	3	3	3	3	3	3	5	5	5	2	4	4	4		91
GT14	1	1	1	1	1	1	1	1	1	1	1	1	1	1	1	1	1	1	1	1	1	1	1	1	1	1	1		27
GT28	1	1	1	1	1	1	1	1	1	1	1	1	1	1	1	1	1	1	1	1	1	1	1	1	1	1	1		27
GT32	1	2	2	1	1	1	1	1	1	1	1	1	1	1	0	1	1	1	1	1	2	2	3	1	1	1	1		32
GT35	1	1	1	1	1	1	1	1	1	1	1	1	1	1	1	1	1	1	1	1	1	1	1	1	1	1	1		27
GT39	1	1	1	1	1	1	1	1	1	1	1	1	1	1	1	1	1	1	1	1	1	1	1	1	1	1	1		27
GT51	2	2	2	2	2	2	2	2	2	2	2	2	2	2	2	2	2	2	2	2	2	2	2	2	2	2	2		54
CBMs	B_castoris_2020B	LH_775_EMGAOCDP	LH_799_EMBDNHJM	LH_805_FBPDELAH	LH_867_PEMGHMAF	LH_872_AAIPFLEP	LH_874_NJAAEELE	LH_876_OJPLKCCG	LH_911_MLNCADBB	LH_912_HIKJBLLC	LH_917_DAEEPIKJ	LH_921_HJJNAHFF	LH_946_NAMELOPE	LH_949_GDBCGAGK	LH_950_GFMMMNNO	LH_951_NGHGFLIC	LH_955_FIMHBGGG	LH_956_HOMOHFCG	LH_961_OMIFAMKG	LH_964_KKKMFLPB	LH_967_AIHPOOPN	LH_971_GIJOLFIP	LH_973_DDJFFJON	LH_976_ADELEMEA	LH_977_IIHDEOAJ	LH_979_FPALMFOH	LH_980_PJEAENFF
CBM25	1	3	4	5	5	5	4	5	5	5	5	5	5	5	3	5	5	5	5	5	2	2	5	5	2	1	2		109
CBM41	1	2	2	2	2	2	2	2	2	2	2	2	2	2	1	2	1	2	2	1	2	3	3	3	2	2	2		53
CBM48	2	2	2	2	2	2	2	2	2	2	2	2	2	2	2	2	2	2	2	2	2	2	2	2	2	2	2		54
CBM50	1	1	1	1	0	0	0	0	0	0	0	0	0	0	1	0	0	0	0	0	0	0	0	0	1	1	0		7
CBM74	0	1	1	1	1	1	1	1	1	1	1	1	1	1	0	1	1	1	1	1	0	0	1	1	0	0	0		20
Ces	B_castoris_2020B	LH_775_EMGAOCDP	LH_799_EMBDNHJM	LH_805_FBPDELAH	LH_867_PEMGHMAF	LH_872_AAIPFLEP	LH_874_NJAAEELE	LH_876_OJPLKCCG	LH_911_MLNCADBB	LH_912_HIKJBLLC	LH_917_DAEEPIKJ	LH_921_HJJNAHFF	LH_946_NAMELOPE	LH_949_GDBCGAGK	LH_950_GFMMMNNO	LH_951_NGHGFLIC	LH_955_FIMHBGGG	LH_956_HOMOHFCG	LH_961_OMIFAMKG	LH_964_KKKMFLPB	LH_967_AIHPOOPN	LH_971_GIJOLFIP	LH_973_DDJFFJON	LH_976_ADELEMEA	LH_977_IIHDEOAJ	LH_979_FPALMFOH	LH_980_PJEAENFF
CE1	1	1	1	1	1	1	1	1	1	1	1	1	1	1	1	1	1	1	1	1	1	1	1	1	1	1	1		27
CE10	3	2	2	3	3	3	3	3	3	3	3	3	3	3	3	3	3	3	3	3	2	2	2	2	3	3	3		75
CE2	1	1	1	1	1	1	1	1	1	1	1	1	1	1	1	1	1	1	1	1	1	1	1	1	1	1	1		27
CE4	2	1	1	2	2	2	2	2	2	2	2	2	2	2	2	2	1	2	2	1	2	2	2	2	1	1	2		48
CE5	1	1	1	1	1	1	1	1	1	1	1	1	1	1	1	1	1	1	1	1	1	1	1	1	1	1	1		27
CE9	2	1	1	2	2	2	2	2	2	2	2	2	2	2	2	2	2	2	2	2	1	1	1	1	2	2	2		48
Total	B_castoris_2020B	LH_775_EMGAOCDP	LH_799_EMBDNHJM	LH_805_FBPDELAH	LH_867_PEMGHMAF	LH_872_AAIPFLEP	LH_874_NJAAEELE	LH_876_OJPLKCCG	LH_911_MLNCADBB	LH_912_HIKJBLLC	LH_917_DAEEPIKJ	LH_921_HJJNAHFF	LH_946_NAMELOPE	LH_949_GDBCGAGK	LH_950_GFMMMNNO	LH_951_NGHGFLIC	LH_955_FIMHBGGG	LH_956_HOMOHFCG	LH_961_OMIFAMKG	LH_964_KKKMFLPB	LH_967_AIHPOOPN	LH_971_GIJOLFIP	LH_973_DDJFFJON	LH_976_ADELEMEA	LH_977_IIHDEOAJ	LH_979_FPALMFOH	LH_980_PJEAENFF
GH	50	49	51	48	51	51	51	51	51	51	51	51	51	51	49	51	49	51	51	49	45	45	50	48	47	47	46		1336
GT	21	19	19	18	18	18	18	18	18	18	18	18	18	18	17	18	17	18	18	17	22	22	23	17	20	20	19		505
CE	10	7	7	10	10	10	10	10	10	10	10	10	10	10	10	10	9	10	10	9	8	8	8	8	9	9	10		252
CBM	5	9	10	11	10	10	9	10	10	10	10	10	10	10	7	10	9	10	10	9	6	7	11	11	7	6	6		243
	86	84	87	87	89	89	88	89	89	89	89	89	89	89	83	89	84	89	89	84	81	82	92	84	83	82	81
