## Supplementary Table 6 for "*Bifidobacterium castoris* strains isolated from wild mice show evidence of frequent host switching and diverse carbohydrate metabolism potential"

### Sheet: Sheet1
Supplementary Table S6. Multilevel pattern analysis of association between glycosyl hydrolase repertoires of the 12 B. castoris strains and their respective hosts using the point biserial correlation coefficient.
GH family	Association tested (host species)	Association index	P-value	Significance level
GH13	A .sylvaticus	0.464323	0.456	ns
GH31	C. fiber	0.31427	0.9226	ns
GH36	C. fiber	0.707107	0.2399	ns
GH25	C. fiber	0.471405	0.354	ns
GH43	A. sylvaticus	0.457466	0.559	ns
GH136	C. fiber	0.423659	0.2942	ns
GH49	A. agrarius	0.19245	1	ns
GH94	C. fiber	0.242536	1	ns
GH20	C. fiber	0.423659	0.2942	ns
GH33	A. sylvaticus	0.423659	0.2942	ns
GH95	C. fiber	0.423659	0.2942	ns
GH51	A. agrarius	0.377964	0.8801	ns
GH127	A. agrarius	0.786796	0.073	ns
GH46	A. agrarius	0.881917	0.0314	*
Signif. codes:	*** < 0.001
	** < 0.01
	* < 0.05
	ns - not significant
