## Supplementary Table 9 for "*Bifidobacterium castoris* strains isolated from wild mice show evidence of frequent host switching and diverse carbohydrate metabolism potential"

### Sheet: Sheet1
Supplementary Table S9. Markdown report from R code used for data analysis with 'ape', 'vegan' and 'indicspecies'
ParaFit analysis
library(ape)
## Warning: package 'ape' was built under R version 3.6.2
library(vegan)
## Loading required package: permute
## Loading required package: lattice
## Warning: package 'lattice' was built under R version 3.6.2
## This is vegan 2.5-6
HP<-as.matrix(read.table ("castoris_links.txt", header=TRUE))
NLinks = sum (HP)
TreeH <- read.tree("apodemus_mafft_trimal_nd.treefile")
TreeP <- read.tree("cas_nd-gene-clusters-trimal.treefile")
host.D <-cophenetic(TreeH)
para.D <-cophenetic(TreeP)
host.D <- host.D[rownames(HP),rownames(HP)]
para.D <- para.D[colnames(HP),colnames(HP)]
parafit(host.D, para.D, HP, nperm = 9999, test.links = TRUE,
seed = NULL, correction = "lingoes", silent = FALSE)
## n.hosts = 4 , n.parasites = 27
## Computation time = 65.571000 sec
##
## Test of host-parasite coevolution
##
## Global test: ParaFitGlobal = 8.835461e-05 , p-value = 0.3586 ( 9999 permutations)
##
## There are 27 host-parasite links in matrix HP
##
## Test of individual host-parasite links ( 9999 permutations)
##
## Host Parasite F1.stat p.F1 F2.stat p.F2
## [1,] 1 1 2.747395e-06 0.3883 9.362379e-04 0.3854
## [2,] 2 2 1.144442e-06 0.4388 3.899950e-04 0.4365
## [3,] 2 3 1.144445e-06 0.4455 3.899960e-04 0.4446
## [4,] 2 4 -3.041169e-06 0.8379 -1.036348e-03 0.8376
## [5,] 2 10 5.998787e-06 0.2779 2.044224e-03 0.2764
## [6,] 2 11 6.983633e-06 0.2134 2.379833e-03 0.2133
## [7,] 2 12 6.985553e-06 0.2109 2.380488e-03 0.2114
## [8,] 2 13 6.983688e-06 0.2105 2.379852e-03 0.2110
## [9,] 2 14 6.994660e-06 0.2112 2.383591e-03 0.2117
## [10,] 2 15 6.988003e-06 0.2120 2.381323e-03 0.2125
## [11,] 2 16 6.990623e-06 0.2096 2.382215e-03 0.2097
## [12,] 2 17 6.990623e-06 0.2187 2.382215e-03 0.2189
## [13,] 2 18 6.992130e-06 0.2164 2.382729e-03 0.2166
## [14,] 2 19 6.985665e-06 0.2112 2.380526e-03 0.2116
## [15,] 2 20 6.998860e-06 0.2105 2.385022e-03 0.2102
## [16,] 2 21 6.987866e-06 0.2121 2.381276e-03 0.2131
## [17,] 2 22 7.212427e-06 0.2088 2.457800e-03 0.2093
## [18,] 2 23 7.205820e-06 0.2140 2.455549e-03 0.2135
## [19,] 2 24 3.411397e-06 0.4128 1.162512e-03 0.4104
## [20,] 2 25 3.412096e-06 0.4074 1.162750e-03 0.4049
## [21,] 3 5 -6.215588e-07 0.7765 -2.118104e-04 0.7765
## [22,] 3 8 -1.759217e-05 0.8080 -5.994937e-03 0.8093
## [23,] 3 9 -1.517437e-05 0.7834 -5.171014e-03 0.7849
## [24,] 3 26 -2.698406e-08 0.5686 -9.195437e-06 0.5686
## [25,] 3 27 7.889768e-09 0.5594 2.688620e-06 0.5594
## [26,] 4 6 2.663008e-05 0.3073 9.074812e-03 0.3068
## [27,] 4 7 2.664779e-05 0.3064 9.080848e-03 0.3064
##
## Number of parasites per host
## Castor_fiber Apodemus_sylvaticus_JRM-168
## 1 19
## Apodemus_flavicollis_JRM-199 Apodemus_agrarius_T-780
## 5 2
##
## Number of hosts per parasite
## B_castoris_2020B LH_775 LH_799 LH_950
## 1 1 1 1
## LH_980 LH_967 LH_971 LH_976
## 1 1 1 1
## LH_973 LH_805 LH_867 LH_872
## 1 1 1 1
## LH_876 LH_911 LH_946 LH_949
## 1 1 1 1
## LH_961 LH_956 LH_951 LH_874
## 1 1 1 1
## LH_912 LH_917 LH_921 LH_955
## 1 1 1 1
## LH_964 LH_977 LH_979
## 1 1 1
NMDS + 'indicspecies'
library(vegan)
## Loading required package: permute
## Loading required package: lattice
## Warning: package 'lattice' was built under R version 3.6.2
## This is vegan 2.5-6
library(indicspecies)
library(tidyverse)
## ── Attaching packages ────────────────────────────────────────────────────────────────────── tidyverse 1.3.0 ──
## ✓ ggplot2 3.3.2 ✓ purrr 0.3.4
## ✓ tibble 3.0.3 ✓ dplyr 1.0.2
## ✓ tidyr 1.1.2 ✓ stringr 1.4.0
## ✓ readr 1.4.0 ✓ forcats 0.5.0
## Warning: package 'ggplot2' was built under R version 3.6.2
## Warning: package 'tibble' was built under R version 3.6.2
## Warning: package 'tidyr' was built under R version 3.6.2
## Warning: package 'readr' was built under R version 3.6.2
## Warning: package 'purrr' was built under R version 3.6.2
## Warning: package 'dplyr' was built under R version 3.6.2
## ── Conflicts ───────────────────────────────────────────────────────────────────────── tidyverse_conflicts() ──
## x dplyr::filter() masks stats::filter()
## x dplyr::lag() masks stats::lag()
library (ggplot2)
library(ggrepel)
host_gh = read.csv("gh_host_spec_locations.csv", header= TRUE)
gh = host_gh[,4:ncol(host_gh)]
env = host_gh[2:3]
m_gh= as.matrix(gh)
nmds = metaMDS(m_gh, distance = "bray", autotransform = F)
## Run 0 stress 0.07240062
## Run 1 stress 0.071111
## ... New best solution
## ... Procrustes: rmse 0.02200243 max resid 0.0660963
## Run 2 stress 0.07530383
## Run 3 stress 0.0834651
## Run 4 stress 0.07530383
## Run 5 stress 0.07529892
## Run 6 stress 0.08346469
## Run 7 stress 0.07240179
## Run 8 stress 0.07529839
## Run 9 stress 0.0834642
## Run 10 stress 0.07529927
## Run 11 stress 0.08346481
## Run 12 stress 0.08346512
## Run 13 stress 0.07240199
## Run 14 stress 0.07455487
## Run 15 stress 0.07570933
## Run 16 stress 0.07529877
## Run 17 stress 0.07529858
## Run 18 stress 0.07111111
## ... Procrustes: rmse 4.499273e-05 max resid 8.036625e-05
## ... Similar to previous best
## Run 19 stress 0.3132203
## Run 20 stress 0.07530382
## *** Solution reached
data.scores = as.data.frame(scores(nmds))
data.scores$Strain = host_gh$Strain
data.scores$Location = host_gh$Location
data.scores$Host = host_gh$Host
head(data.scores)
## NMDS1 NMDS2 Strain Location Host
## 1 -0.02482872 0.063032991 B_castoris_2020B Italy C. fiber
## 2 -0.05459242 -0.037054274 Strain 1 LH_775/LH799 UK - Silwood A. sylvaticus
## 3 -0.10363590 -0.064786195 Strain 2 LH_805 UK - Silwood A. sylvaticus
## 4 -0.01969673 -0.003084553 Strain 3 LH_867-LH_961 UK - Wytham A. sylvaticus
## 5 -0.14249978 0.004541764 Strain 4 LH_950 UK - Wytham A. sylvaticus
## 6 -0.02399969 -0.031668809 Strain 5 LH_955/LH_964 UK - Wytham A. sylvaticus
en = envfit(nmds, env, permutations = 999, na.rm = TRUE)
dataframe <- scores(nmds)
dataframe <- as.data.frame(dataframe)
dataframe <- data.frame(dataframe,
Host = host_gh[,2])
location = host_gh$Location
host = host_gh$Host
inv1 = multipatt(gh, host, func = "r.g", duleg = TRUE, control = how(nperm=9999))
inv2 = multipatt(gh, location, func = "r.g", duleg = TRUE, control = how(nperm=9999))
gg = ggplot(data = data.scores, aes(x = NMDS1, y = NMDS2)) +
geom_point(data = data.scores, aes(colour = Host, shape = Location), size = 6, alpha = 1) +
geom_text(data = data.scores, aes(label = Strain), size = 4, check_overlap = T, nudge_y = -0.008) +
scale_colour_manual(values = c("#2588AA", "#D4AA00", "#917C70", "#552300")) +
scale_shape_manual(values = c(0,1,2,5,6,7,9,13))+
scale_x_continuous(limits = c(-0.2, 0.2))+
scale_y_continuous(limits = c(-0.13, 0.13))+
coord_fixed()+
theme(axis.title = element_text(size = 10, face = "bold", colour = "grey30"),
plot.margin = margin(t = 4, r = 4, b = 4, l = 4),
panel.background = element_blank(), panel.border = element_rect(fill = NA, colour = "grey30"),
legend.key = element_blank(),
legend.title = element_text(size = 10,
face = "bold", colour = "grey30"),
legend.text = element_text(size = 9, colour = "grey30")
) +
labs(colour = "Host", title = "Glycoside hydrolase repertoires of B. castoris strains")
gg
summary (inv1)
##
## Multilevel pattern analysis
## ---------------------------
##
## Association function: r.g
## Significance level (alpha): 0.05
##
## Total number of species: 25
## Selected number of species: 1
## Number of species associated to 1 group: 1
## Number of species associated to 2 groups: 0
## Number of species associated to 3 groups: 0
##
## List of species associated to each combination:
##
## Group A. agrarius #sps. 1
## stat p.value
## GH46 0.882 0.0332 *
## ---
## Signif. codes: 0 '***' 0.001 '**' 0.01 '*' 0.05 '.' 0.1 ' ' 1
inv1$sign
## s.A. agrarius s.A. flavicollis s.A. sylvaticus s.C. fiber index stat
## GH13 0 0 1 0 3 0.4643229
## GH31 0 0 0 1 4 0.3142697
## GH36 0 0 0 1 4 0.7071068
## GH3 NA NA NA NA NA NaN
## GH42 NA NA NA NA NA NaN
## GH25 0 0 1 0 3 0.4714045
## GH43 0 0 1 0 3 0.4574662
## GH2 NA NA NA NA NA NaN
## GH77 NA NA NA NA NA NaN
## GH136 0 0 1 0 3 0.4236593
## GH1 NA NA NA NA NA NaN
## GH5 NA NA NA NA NA NaN
## GH29 NA NA NA NA NA NaN
## GH30 NA NA NA NA NA NaN
## GH32 NA NA NA NA NA NaN
## GH109 NA NA NA NA NA NaN
## GH112 NA NA NA NA NA NaN
## GH49 0 0 0 1 4 0.1924501
## GH94 1 0 0 0 1 0.2425356
## GH20 0 0 0 1 4 0.4236593
## GH33 0 0 0 1 4 0.4236593
## GH95 0 0 0 1 4 0.4236593
## GH51 1 0 0 0 1 0.3779645
## GH127 1 0 0 0 1 0.7867958
## GH46 1 0 0 0 1 0.8819171
## p.value
## GH13 0.4546
## GH31 0.9252
## GH36 0.2414
## GH3 NA
## GH42 NA
## GH25 0.3708
## GH43 0.5478
## GH2 NA
## GH77 NA
## GH136 0.2948
## GH1 NA
## GH5 NA
## GH29 NA
## GH30 NA
## GH32 NA
## GH109 NA
## GH112 NA
## GH49 1.0000
## GH94 1.0000
## GH20 0.2948
## GH33 0.2948
## GH95 0.2948
## GH51 0.8839
## GH127 0.0722
## GH46 0.0332
summary (inv2)
##
## Multilevel pattern analysis
## ---------------------------
##
## Association function: r.g
## Significance level (alpha): 0.05
##
## Total number of species: 25
## Selected number of species: 0
## Number of species associated to 1 group: 0
## Number of species associated to 2 groups: 0
## Number of species associated to 3 groups: 0
## Number of species associated to 4 groups: 0
## Number of species associated to 5 groups: 0
## Number of species associated to 6 groups: 0
## Number of species associated to 7 groups: 0
##
## List of species associated to each combination:
## ---
## Signif. codes: 0 '***' 0.001 '**' 0.01 '*' 0.05 '.' 0.1 ' ' 1
